# Truncated protein isoforms generate diversity of protein localization and function in yeast

**DOI:** 10.1101/2023.07.13.548938

**Authors:** Andrea L. Higdon, Nathan H. Won, Gloria A. Brar

**Affiliations:** Department of Molecular and Cell Biology, University of California, Berkeley, Berkeley, CA 94720, USA; Center for Computational Biology, University of California, Berkeley, Berkeley, CA 94720, USA

## Abstract

Genome-wide measurements of ribosome occupancy on mRNA transcripts have enabled global empirical identification of translated regions. These approaches have revealed an unexpected diversity of protein products, but high-confidence identification of new coding regions that entirely overlap annotated coding regions – including those that encode truncated protein isoforms – has remained challenging. Here, we develop a sensitive and robust algorithm focused on identifying N-terminally truncated proteins genome-wide, identifying 388 truncated protein isoforms, a more than 30-fold increase in the number known in budding yeast. We perform extensive experimental validation of these truncated proteins and define two general classes. The first set lack large portions of the annotated protein sequence and tend to be produced from a truncated transcript. We show two such cases, Yap5^truncation^ and Pus1^truncation^, to have condition-specific regulation and functions that appear distinct from their respective annotated isoforms. The second set of N-terminally truncated proteins lack only a small region of the annotated protein and are less likely to be regulated by an alternative transcript isoform. Many localize to different subcellular compartments than their annotated counterpart, representing a common strategy for achieving dual localization of otherwise functionally identical proteins.
