## Supplemental Table 1 for "Truncated protein isoforms generate diversity of protein localization and function in yeast"

chrom	start	stop	orfname	strand	score	tid	orflength	dist_from_annotated	n_timepoints_called
chr01	29285	31355	YAL054C_690aa_ATG	-	0	YAL054C	690	24	3
chr01	43433	43772	YAL046C_113aa_ATG	-	0	YAL046C	113	6	6
chr01	67086	68286	YAL034C_400aa_ATG	-	0	YAL034C	400	14	7
chr01	66109	66964	YAL034W-A_285aa_ATG	+	0	YAL034W-A	285	5	2
chr01	81102	81849	YAL027W_249aa_ATG	+	0	YAL027W	249	13	2
chr01	43937	44255	YAL044W-A_106aa_ATG	+	0	YAL044W-A	106	5	4
chr02	765916	766849	YBR290W_311aa_ATG	+	0	YBR290W	311	11	11
chr02	278922	280278	YBR029C_452aa_ATG	-	0	YBR029C	452	6	7
chr02	766965	767169	YBR291C_68aa_ATG	-	0	YBR291C	68	232	4
chr02	24484	27703	YBL101C_1073aa_ATG	-	0	YBL101C	1073	40	7
chr02	275434	276553	YBR026C_373aa_ATG	-	0	YBR026C	373	8	9
chr02	299813	300407	YBR040W_198aa_ATG	+	0	YBR040W	198	101	2
chr02	186397	186595	YBL016W_66aa_ATG	+	0	YBL016W	66	288	5
chr02	253523	253601	YBR017C_26aa_ATG	-	0	YBR017C	26	891	3
chr02	83141	83357	YBL071W-A_72aa_ATG	+	0	YBL071W-A	72	11	8
chr02	784641	785229	YBR297W_196aa_ATG	+	0	YBR297W	196	273	2
chr02	409058	409256	YBR089C-A_66aa_ATG	-	0	YBR089C-A	66	34	2
chr02	352865	353414	YBR066C_183aa_ATG	-	0	YBR066C	183	38	2
chr02	649960	650884	YBR222C_308aa_ATG	-	0	YBR222C	308	236	2
chr02	555301	556435	YBR168W_378aa_ATG	+	0	YBR168W	378	36	9
chr02	734576	740219	YBR275C_1881aa_ATG	-	0	YBR275C	1881	36	4
chr02	417267	418542	YBR095C_425aa_ATG	-	0	YBR095C	425	6	8
chr02	89797	93190	YBL066C_1131aa_ATG	-	0	YBL066C	1131	18	4
chr02	105580	105838	YBL058W_86aa_ATG	+	0	YBL058W	86	339	2
chr02	556737	556836	YBR169C_33aa_ATG	-	0	YBR169C	33	661	3
chr02	359474	360746	YBR069C_424aa_ATG	-	0	YBR069C	424	196	2
chr02	651903	652278	YBR223C_125aa_ATG	-	0	YBR223C	125	420	2
chr02	457158	458976	YBR117C_606aa_ATG	-	0	YBR117C	606	76	2
chr02	725115	725232	Unit452_39aa_ATG	+	0	Unit452	39	15	2
chr02	770467	771724	YBR293W_419aa_ATG	+	0	YBR293W	419	56	2
chr02	334151	334322	YBR056W-A_57aa_ATG	+	0	YBR056W-A	57	10	6
chr02	363371	363947	YBR071W_192aa_ATG	+	0	YBR071W	192	21	4
chr02	519616	520324	YBR147W_236aa_ATG	+	0	YBR147W	236	72	3
chr02	646235	647852	YBR220C_539aa_ATG	-	0	YBR220C	539	22	4
chr02	678346	680449	YBR238C_701aa_ATG	-	0	YBR238C	701	31	5
chr02	522384	522564	YBR148W_60aa_ATG	+	0	YBR148W	60	550	2
chr03	57241	58088	YCL050C_282aa_ATG	-	0	YCL050C	282	40	8
chr03	116380	117646	YCL011C_422aa_ATG	-	0	YCL011C	422	6	3
chr03	71275	71794	YCL040W_173aa_ATG	+	0	YCL040W	173	328	3
chr03	47423	48341	YCL055W_306aa_ATG	+	0	YCL055W	306	30	2
chr03	66546	66636	YCL044C_30aa_ATG	-	0	YCL044C	30	388	2
chr03	44254	46315	YCL057W_687aa_ATG	+	0	YCL057W	687	26	11
chr03	84119	84989	YCL031C_290aa_ATG	-	0	YCL031C	290	8	6
chr03	76814	77387	YCL037C_191aa_ATG	-	0	YCL037C	191	244	2
chr03	102775	103102	YCL021W-A_109aa_ATG	+	0	YCL021W-A	109	17	2
chr03	178632	179100	YCR023C_156aa_ATG	-	0	YCR023C	156	456	2
chr04	28651	28749	YDL243C_32aa_ATG	-	0	YDL243C	32	297	2
chr04	112159	113980	YDL203C_607aa_ATG	-	0	YDL203C	607	17	3
chr04	37463	39758	YDL239C_765aa_ATG	-	0	YDL239C	765	26	5
chr04	313001	314513	YDL088C_504aa_ATG	-	0	YDL088C	504	25	3
chr04	547940	548753	YDR046C_271aa_ATG	-	0	YDR046C	271	334	2
chr04	891407	892462	YDR223W_351aa_ATG	+	0	YDR223W	351	116	2
chr04	557681	559778	YDR052C_699aa_ATG	-	0	YDR052C	699	6	6
chr04	422120	423314	YDL024C_398aa_ATG	-	0	YDL024C	398	71	2
chr04	744324	745893	YDR147W_523aa_ATG	+	0	YDR147W	523	12	2
chr04	1435515	1435845	YDR513W_110aa_ATG	+	0	YDR513W	110	34	2
chr04	910298	912179	YDR234W_627aa_ATG	+	0	YDR234W	627	67	2
chr04	571141	572887	YDR060W_582aa_ATG	+	0	YDR060W	582	444	2
chr04	1242441	1243203	YDR405W_254aa_ATG	+	0	YDR405W	254	10	2
chr04	317843	319427	YDL085W_528aa_ATG	+	0	YDL085W	528	18	2
chr04	1332942	1333608	YDR456W_222aa_ATG	+	0	YDR456W	222	412	4
chr04	1068749	1069853	YDR316W_368aa_ATG	+	0	YDR316W	368	104	2
chr04	162890	163751	YDL173W_287aa_ATG	+	0	YDL173W	287	9	6
chr04	1082608	1084120	YDR323C_504aa_ATG	-	0	YDR323C	504	12	9
chr04	602256	602499	YDR079W_81aa_ATG	+	0	YDR079W	81	31	6
chr04	306561	306726	YDL093W_55aa_ATG	+	0	YDL093W	55	689	2
chr04	401192	402533	YDL036C_447aa_ATG	-	0	YDL036C	447	16	3
chr04	288235	288394	YDL104C_53aa_ATG	-	0	YDL104C	53	355	2
chr04	598499	598832	YDR076W_111aa_ATG	+	0	YDR076W	111	296	3
chr04	309618	310779	YDL090C_387aa_ATG	-	0	YDL090C	387	45	2
chr04	840525	841001	YDR195W_158aa_ATG	+	0	YDR195W	158	376	7
chr04	1195474	1198050	YDR379W_858aa_ATG	+	0	YDR379W	858	164	2
chr04	580116	580944	YDR065W_276aa_ATG	+	0	YDR065W	276	90	2
chr04	778929	779625	YDR166C_232aa_ATG	-	0	YDR166C	232	740	3
chr04	391274	392948	YDL042C_558aa_ATG	-	0	YDL042C	558	5	10
chr04	741270	741513	YDR146C_81aa_ATG	-	0	YDR146C	81	629	3
chr04	143868	144750	YDL185W_294aa_ATG	+	0	YDL185W	294	324	2
chr04	257333	259571	YDL122W_746aa_ATG	+	0	YDL122W	746	66	11
chr04	1098089	1099514	YDR330W_475aa_ATG	+	0	YDR330W	475	26	3
chr04	172721	173144	YDL169C_141aa_ATG	-	0	YDL169C	141	83	6
chr04	70164	71910	YDL224C_582aa_ATG	-	0	YDL224C	582	68	3
chr04	70164	72003	YDL224C_613aa_ATG	-	0	YDL224C	613	37	2
chr04	417368	418034	YDL027C_222aa_ATG	-	0	YDL027C	222	199	2
chr04	379592	380006	YDL049C_138aa_ATG	-	0	YDL049C	138	131	2
chr04	366459	366951	YDL057W_164aa_ATG	+	0	YDL057W	164	165	3
chr04	347675	348149	YDL069C_158aa_ATG	-	0	YDL069C	158	76	2
chr04	163279	163357	YDL172C_26aa_ATG	-	0	YDL172C	26	134	4
chr04	158090	158897	YDL176W_269aa_ATG	+	0	YDL176W	269	440	2
chr04	117368	119414	YDL199C_682aa_ATG	-	0	YDL199C	682	6	7
chr04	47895	49230	YDL233W_445aa_ATG	+	0	YDL233W	445	14	10
chr04	936381	936942	YDR248C_187aa_ATG	-	0	YDR248C	187	7	3
chr04	1127936	1129742	YDR341C_602aa_ATG	-	0	YDR341C	602	6	10
chr04	1152928	1153504	YDR352W_192aa_ATG	+	0	YDR352W	192	126	2
chr04	1424106	1425897	YDR506C_597aa_ATG	-	0	YDR506C	597	12	2
chr04	1424106	1424148	YDR506C_14aa_ATG	-	0	YDR506C	14	595	4
chr05	514353	515967	YER168C_538aa_ATG	-	0	YER168C	538	9	9
chr05	338738	338825	YER088C_29aa_ATG	-	0	YER088C	29	642	6
chr05	412513	414136	YER124C_541aa_ATG	-	0	YER124C	541	33	2
chr05	126910	127651	YEL018W_247aa_ATG	+	0	YEL018W	247	33	4
chr05	228474	228690	YER035W_72aa_ATG	+	0	YER035W	72	74	2
chr05	380394	382704	YER109C_770aa_ATG	-	0	YER109C	770	34	5
chr05	60406	61234	YEL046C_276aa_ATG	-	0	YEL046C	276	112	2
chr05	19851	20337	YEL066W_162aa_ATG	+	0	YEL066W	162	18	6
chr05	19875	20337	YEL066W_154aa_ATG	+	0	YEL066W	154	26	2
chr05	161924	162491	YER002W_189aa_ATG	+	0	YER002W	189	45	4
chr05	355599	356739	YER095W_380aa_ATG	+	0	YER095W	380	21	2
chr05	372443	372608	YER104W_55aa_ATG	+	0	YER104W	55	154	9
chr05	467551	467962	YER150W_137aa_ATG	+	0	YER150W	137	12	2
chr05	532792	533611	YER175C_273aa_ATG	-	0	YER175C	273	27	3
chr05	199215	199521	YER019W_102aa_ATG	+	0	YER019W	102	347	3
chr05	206802	206895	YER023C-A_31aa_ATG	-	0	YER023C-A	31	40	2
chr05	482772	483753	YER156C_327aa_ATG	-	0	YER156C	327	12	7
chr06	106123	107422	YFL023W_433aa_ATG	+	0	YFL023W	433	309	2
chr06	110297	111542	YFL021W_415aa_ATG	+	0	YFL021W	415	55	2
chr06	243901	246435	YFR038W_844aa_ATG	+	0	YFR038W	844	9	10
chr06	77031	77616	YFL034C-B_195aa_ATG	-	0	YFL034C-B	195	93	3
chr06	83126	88379	YFL033C_1751aa_ATG	-	0	YFL033C	1751	13	6
chr06	242007	243648	YFR037C_547aa_ATG	-	0	YFR037C	547	11	6
chr06	179855	180866	YFR010W_337aa_ATG	+	0	YFR010W	337	163	2
chr06	170602	172051	YFR006W_483aa_ATG	+	0	YFR006W	483	53	7
chr06	182253	183585	YFR012W_444aa_ATG	+	0	YFR012W	444	22	3
chr06	197783	198545	YFR018C_254aa_ATG	-	0	YFR018C	254	110	2
chr07	463375	465583	YGL021W_736aa_ATG	+	0	YGL021W	736	25	2
chr07	215024	215447	YGL157W_141aa_ATG	+	0	YGL157W	141	207	2
chr07	500994	502473	YGL003C_493aa_ATG	-	0	YGL003C	493	74	5
chr07	500994	502671	YGL003C_559aa_ATG	-	0	YGL003C	559	8	3
chr07	802346	804926	YGR157W_860aa_ATG	+	0	YGR157W	860	10	8
chr07	546410	547045	YGR029W_211aa_ATG	+	0	YGR029W	211	6	3
chr07	591453	591918	YGR052W_155aa_ATG	+	0	YGR052W	155	215	4
chr07	241666	242152	YGL142C_162aa_ATG	-	0	YGL142C	162	455	2
chr07	557313	562724	YGR032W_1803aa_ATG	+	0	YGR032W	1803	92	2
chr07	816109	817105	YGR163W_332aa_ATG	+	0	YGR163W	332	10	2
chr07	27347	30754	YGL251C_1135aa_ATG	-	0	YGL251C	1135	103	4
chr07	434231	435728	YGL035C_499aa_ATG	-	0	YGL035C	499	6	2
chr07	161961	162459	YGL183C_166aa_ATG	-	0	YGL183C	166	54	2
chr07	11896	12436	YGL257C_180aa_ATG	-	0	YGL257C	180	379	5
chr07	173508	176013	YGL178W_835aa_ATG	+	0	YGL178W	835	28	9
chr07	387186	387576	YGL064C_130aa_ATG	-	0	YGL064C	130	432	2
chr07	995729	996785	YGR257C_352aa_ATG	-	0	YGR257C	352	15	3
chr07	429973	430192	YGL037C_73aa_ATG	-	0	YGL037C	73	144	2
chr07	399676	400165	YGL058W_163aa_ATG	+	0	YGL058W	163	9	6
chr07	580215	581010	YGR044C_265aa_ATG	-	0	YGR044C	265	36	3
chr07	234147	235023	YGL146C_292aa_ATG	-	0	YGL146C	292	20	3
chr07	102816	103998	YGL208W_394aa_ATG	+	0	YGL208W	394	22	8
chr07	191524	192778	YGL169W_418aa_ATG	+	0	YGL169W	418	9	10
chr07	156479	158204	YGL186C_575aa_ATG	-	0	YGL186C	575	5	8
chr07	314034	315450	YGL104C_472aa_ATG	-	0	YGL104C	472	15	2
chr07	308985	309378	YGL108C_131aa_ATG	-	0	YGL108C	131	10	9
chr07	618174	619032	YGR066C_286aa_ATG	-	0	YGR066C	286	6	5
chr07	738878	738944	YGR125W_22aa_ATG	+	0	YGR125W	22	1015	2
chr07	796330	796621	YGR153W_97aa_ATG	+	0	YGR153W	97	121	5
chr07	950868	951426	YGR235C_186aa_ATG	-	0	YGR235C	186	48	2
chr07	952807	953080	YGR237C_91aa_ATG	-	0	YGR237C	91	695	2
chr07	949505	950612	YGR234W_369aa_ATG	+	0	YGR234W	369	31	6
chr08	322628	324077	YHR113W_483aa_ATG	+	0	YHR113W	483	8	4
chr08	169188	170556	YHR036W_456aa_ATG	+	0	YHR036W	456	16	7
chr08	439569	440052	YHR175W_161aa_ATG	+	0	YHR175W	161	29	6
chr08	372856	373039	YHR143W_61aa_ATG	+	0	YHR143W	61	265	4
chr08	66930	67560	YHL016C_210aa_ATG	-	0	YHL016C	210	526	2
chr08	77045	78623	YHL010C_526aa_ATG	-	0	YHL010C	526	60	3
chr08	31199	33230	YHL032C_677aa_ATG	-	0	YHL032C	677	33	8
chr08	356744	357023	YHR132W-A_93aa_ATG	+	0	YHR132W-A	93	39	10
chr08	244502	247829	YHR079C_1109aa_ATG	-	0	YHR079C	1109	7	3
chr08	173671	175579	YHR039C_636aa_ATG	-	0	YHR039C	636	9	11
chr08	72318	73206	YHL013C_296aa_ATG	-	0	YHL013C	296	12	6
chr08	248447	248749	YHR079C-A_72aa_ATG	-	0	YHR079C-A	72	20	4
chr08	258902	259868	YHR083W_322aa_ATG	+	0	YHR083W	322	8	3
chr08	499951	501694	YHR206W_581aa_ATG	+	0	YHR206W	581	42	3
chr08	460358	460892	YHR184W_178aa_ATG	+	0	YHR184W	178	394	3
chr08	220446	221889	YHR070W_481aa_ATG	+	0	YHR070W	481	19	7
chr08	311931	312891	YHR106W_320aa_ATG	+	0	YHR106W	320	23	8
chr08	79149	80127	YHL009C_326aa_ATG	-	0	YHL009C	326	5	2
chr08	79149	80103	YHL009C_318aa_ATG	-	0	YHL009C	318	13	2
chr08	359277	360747	YHR135C_490aa_ATG	-	0	YHR135C	490	44	10
chr08	359277	360366	YHR135C_363aa_ATG	-	0	YHR135C	363	171	3
chr08	164433	165621	YHR033W_396aa_ATG	+	0	YHR033W	396	28	3
chr08	363922	364222	YHR138C_100aa_ATG	-	0	YHR138C	100	15	8
chr08	506525	507401	YHR209W_292aa_ATG	+	0	YHR209W	292	5	11
chr09	62776	64315	YIL146C_513aa_ATG	-	0	YIL146C	513	17	4
chr09	30610	34540	YIL159W_1310aa_ATG	+	0	YIL159W	1310	62	2
chr09	143917	144262	YIL111W_115aa_ATG	+	0	YIL111W	115	37	2
chr09	268631	270239	YIL036W_536aa_ATG	+	0	YIL036W	536	53	8
chr09	399971	400589	YIR028W_206aa_ATG	+	0	YIR028W	206	430	2
chr09	209776	211510	YIL072W_578aa_ATG	+	0	YIL072W	578	28	6
chr09	103420	105469	YIL128W_683aa_ATG	+	0	YIL128W	683	350	2
chr09	251455	253357	YIL046W_634aa_ATG	+	0	YIL046W	634	7	9
chr09	406415	409679	YIR033W_1088aa_ATG	+	0	YIR033W	1088	26	3
chr09	356050	360376	YIR006C_1442aa_ATG	-	0	YIR006C	1442	9	3
chr09	119158	120160	YIL122W_334aa_ATG	+	0	YIL122W	334	18	6
chr09	106580	110636	YIL126W_1352aa_ATG	+	0	YIL126W	1352	8	8
chr09	106592	110636	YIL126W_1348aa_ATG	+	0	YIL126W	1348	12	3
chr09	26060	27599	YIL162W_513aa_ATG	+	0	YIL162W	513	20	3
chr09	163806	165366	YIL101C_520aa_ATG	-	0	YIL101C	520	128	3
chr09	375562	375847	YIR018W_95aa_ATG	+	0	YIR018W	95	151	11
chr09	344539	346066	YIL001W_509aa_ATG	+	0	YIL001W	509	5	4
chr09	293747	294554	YIL023C_269aa_ATG	-	0	YIL023C	269	78	3
chr09	221189	223799	YIL066C_870aa_ATG	-	0	YIL066C	870	16	3
chr09	177616	179494	YIL092W_626aa_ATG	+	0	YIL092W	626	8	6
chr10	40648	42961	YJL200C_771aa_ATG	-	0	YJL200C	771	19	2
chr10	555455	558298	YJR089W_947aa_ATG	+	0	YJR089W	947	7	5
chr10	546628	547942	YJR078W_438aa_ATG	+	0	YJR078W	438	16	8
chr10	301888	303187	YJL060W_433aa_ATG	+	0	YJL060W	433	12	7
chr10	523665	525321	YJR064W_552aa_ATG	+	0	YJR064W	552	11	3
chr10	108962	111020	YJL157C_686aa_ATG	-	0	YJL157C	686	145	5
chr10	558587	561881	YJR090C_1098aa_ATG	-	0	YJR090C	1098	54	3
chr10	611181	611661	YJR118C_160aa_ATG	-	0	YJR118C	160	44	2
chr10	283409	283595	YJL073W_62aa_ATG	+	0	YJL073W	62	584	2
chr10	436641	437190	YJR010W_183aa_ATG	+	0	YJR010W	183	329	4
chr10	146185	146689	YJL133W_168aa_ATG	+	0	YJL133W	168	147	2
chr10	497788	499198	YJR051W_470aa_ATG	+	0	YJR051W	470	32	11
chr10	314461	315490	YJL053W_343aa_ATG	+	0	YJL053W	343	37	2
chr10	441596	441821	YJR014W_75aa_ATG	+	0	YJR014W	75	124	2
chr10	158720	158972	YJL129C_84aa_ATG	-	0	YJL129C	84	1154	2
chr10	607960	608140	Unit7364_60aa_ATG	+	0	Unit7364	60	38	4
chr10	589824	590205	YJR103W_127aa_ATG	+	0	YJR103W	127	452	2
chr10	133080	135471	YJL141C_797aa_ATG	-	0	YJL141C	797	15	6
chr10	451543	453391	YJR030C_616aa_ATG	-	0	YJR030C	616	131	4
chr10	508945	509176	YJR056C_77aa_ATG	-	0	YJR056C	77	160	3
chr11	282015	283698	YKL088W_561aa_ATG	+	0	YKL088W	561	11	8
chr11	91758	92925	YKL189W_389aa_ATG	+	0	YKL189W	389	11	7
chr11	395327	395651	YKL029C_108aa_ATG	-	0	YKL029C	108	562	3
chr11	585180	585939	YKR069W_253aa_ATG	+	0	YKR069W	253	339	3
chr11	617568	618000	YKR085C_144aa_ATG	-	0	YKR085C	144	52	2
chr11	602279	603218	YKR077W_313aa_ATG	+	0	YKR077W	313	51	5
chr11	335716	337540	YKL062W_608aa_ATG	+	0	YKL062W	608	23	5
chr11	99768	100302	YKL186C_178aa_ATG	-	0	YKL186C	178	7	6
chr11	322848	325821	YKL068W_991aa_ATG	+	0	YKL068W	991	7	3
chr11	347734	347866	YKL055C_44aa_ATG	-	0	YKL055C	44	235	2
chr11	649614	651249	YKR097W_545aa_ATG	+	0	YKR097W	545	5	8
chr11	634817	636017	YKR093W_400aa_ATG	+	0	YKR093W	400	202	3
chr11	93246	94197	YKL188C_317aa_ATG	-	0	YKL188C	317	537	2
chr11	371163	372156	YKL042W_331aa_ATG	+	0	YKL042W	331	33	3
chr11	120236	120992	YKL178C_252aa_ATG	-	0	YKL178C	252	219	5
chr11	187898	189437	YKL140W_513aa_ATG	+	0	YKL140W	513	36	9
chr11	471174	472809	YKR010C_545aa_ATG	-	0	YKR010C	545	227	2
chr11	605262	606177	YKR079C_305aa_ATG	-	0	YKR079C	305	534	5
chr11	328866	329442	YKL065C_192aa_ATG	-	0	YKL065C	192	15	2
chr11	401073	401517	YKL027W_148aa_ATG	+	0	YKL027W	148	300	3
chr11	54930	55638	YKL207W_236aa_ATG	+	0	YKL207W	236	18	3
chr11	486003	487131	YKR018C_376aa_ATG	-	0	YKR018C	376	350	2
chr11	535982	536543	YKR045C_187aa_ATG	-	0	YKR045C	187	8	7
chr12	385085	385744	YLR131C_219aa_ATG	-	0	YLR131C	219	551	2
chr12	492649	495088	YLR189C_813aa_ATG	-	0	YLR189C	813	386	4
chr12	628742	630269	YLR267W_509aa_ATG	+	0	YLR267W	509	62	2
chr12	782916	783729	YLR348C_271aa_ATG	-	0	YLR348C	271	28	3
chr12	96584	97256	YLL018C_224aa_ATG	-	0	YLL018C	224	334	2
chr12	120074	120668	YLL008W_198aa_ATG	+	0	YLL008W	198	552	3
chr12	602762	607169	YLR256W_1469aa_ATG	+	0	YLR256W	1469	15	9
chr12	85728	86823	YLL022C_365aa_ATG	-	0	YLL022C	365	21	9
chr12	92369	94535	YLL019C_722aa_ATG	-	0	YLL019C	722	16	6
chr12	933722	935720	YLR427W_666aa_ATG	+	0	YLR427W	666	5	2
chr12	361454	362831	YLR116W_459aa_ATG	+	0	YLR116W	459	18	6
chr12	127773	129597	YLL004W_608aa_ATG	+	0	YLL004W	608	9	5
chr12	229596	230028	YLR054C_144aa_ATG	-	0	YLR054C	144	581	3
chr12	422974	423976	YLR151C_334aa_ATG	-	0	YLR151C	334	7	9
chr12	167313	168339	YLR019W_342aa_ATG	+	0	YLR019W	342	56	5
chr12	240598	241288	YLR059C_230aa_ATG	-	0	YLR059C	230	40	9
chr12	345187	346195	YLR107W_336aa_ATG	+	0	YLR107W	336	69	3
chr12	256231	259453	YLR071C_1074aa_ATG	-	0	YLR071C	1074	9	4
chr12	413551	414037	YLR145W_162aa_ATG	+	0	YLR145W	162	40	3
chr12	429240	429528	YLR154C_96aa_ATG	-	0	YLR154C	96	15	2
chr12	33410	33716	YLL046C_102aa_ATG	-	0	YLL046C	102	148	2
chr12	881476	883513	YLR403W_679aa_ATG	+	0	YLR403W	679	5	10
chr12	881482	883513	YLR403W_677aa_ATG	+	0	YLR403W	677	7	4
chr12	273246	274353	YLR082C_369aa_ATG	-	0	YLR082C	369	24	2
chr12	619820	619991	YLR262C-A_57aa_ATG	-	0	YLR262C-A	57	8	2
chr12	72889	73279	YLL028W_130aa_ATG	+	0	YLL028W	130	457	6
chr12	802073	803351	YLR360W_426aa_ATG	+	0	YLR360W	426	14	6
chr12	168645	168843	YLR020C_66aa_ATG	-	0	YLR020C	66	473	11
chr12	120982	122962	YLL007C_660aa_ATG	-	0	YLL007C	660	6	3
chr12	224774	226046	YLR049C_424aa_ATG	-	0	YLR049C	424	5	6
chr12	456077	456209	YLR164W_44aa_ATG	+	0	YLR164W	44	125	2
chr12	455846	456209	YLR164W_121aa_ATG	+	0	YLR164W	121	48	2
chr12	548360	549446	YLR224W_362aa_ATG	+	0	YLR224W	362	8	3
chr12	697086	697329	YLR307C-A_81aa_ATG	-	0	YLR307C-A	81	7	3
chr12	707860	708292	YLR312C_144aa_ATG	-	0	YLR312C	144	255	6
chr12	369321	369528	YLR121C_69aa_ATG	-	0	YLR121C	69	440	2
chr13	357218	358094	YMR056C_292aa_ATG	-	0	YMR056C	292	18	2
chr13	824601	825696	YMR289W_365aa_ATG	+	0	YMR289W	365	10	2
chr13	67130	67502	YML099C_124aa_ATG	-	0	YML099C	124	757	2
chr13	62466	62787	YML101C_107aa_ATG	-	0	YML101C	107	11	4
chr13	723045	724398	YMR238W_451aa_ATG	+	0	YMR238W	451	8	9
chr13	683912	688775	YMR219W_1621aa_ATG	+	0	YMR219W	1621	38	3
chr13	358755	360624	YMR058W_623aa_ATG	+	0	YMR058W	623	14	2
chr13	19699	20599	YML121W_300aa_ATG	+	0	YML121W	300	11	2
chr13	130224	131574	YML068W_450aa_ATG	+	0	YML068W	450	15	5
chr13	51679	55009	YML104C_1110aa_ATG	-	0	YML104C	1110	18	9
chr13	531586	533251	YMR145C_555aa_ATG	-	0	YMR145C	555	6	2
chr13	868868	869744	YMR309C_292aa_ATG	-	0	YMR309C	292	521	4
chr13	778060	778978	YMR267W_306aa_ATG	+	0	YMR267W	306	5	6
chr13	172242	172635	YML047C_131aa_ATG	-	0	YML047C	131	222	2
chr13	453913	454153	YMR107W_80aa_ATG	+	0	YMR107W	80	36	6
chr13	228451	231616	YML010W_1055aa_ATG	+	0	YML010W	1055	10	3
chr13	715880	716534	YMR233W_218aa_ATG	+	0	YMR233W	218	9	5
chr13	331976	332297	YMR040W_107aa_ATG	+	0	YMR040W	107	54	2
chr13	448747	450562	YMR106C_605aa_ATG	-	0	YMR106C	605	25	3
chr13	491258	494078	YMR124W_940aa_ATG	+	0	YMR124W	940	7	2
chr13	545370	546987	YMR155W_539aa_ATG	+	0	YMR155W	539	9	5
chr13	662605	663928	YMR209C_441aa_ATG	-	0	YMR209C	441	17	7
chr13	752194	753373	YMR253C_393aa_ATG	-	0	YMR253C	393	22	6
chr13	772794	774144	YMR265C_450aa_ATG	-	0	YMR265C	450	12	6
chr13	202208	203348	YML027W_380aa_ATG	+	0	YML027W	380	6	3
chr14	352496	352799	YNL141W_101aa_ATG	+	0	YNL141W	101	247	2
chr14	121856	127201	YNL271C_1781aa_ATG	-	0	YNL271C	1781	174	2
chr14	214957	216685	YNL225C_576aa_ATG	-	0	YNL225C	576	6	8
chr14	518890	520087	YNL051W_399aa_ATG	+	0	YNL051W	399	5	10
chr14	408108	408441	YNL112W_111aa_ATG	+	0	YNL112W	111	436	3
chr14	400546	402025	YNL116W_493aa_ATG	+	0	YNL116W	493	18	10
chr14	469017	470094	YNL080C_359aa_ATG	-	0	YNL080C	359	8	6
chr14	382300	384280	YNL125C_660aa_ATG	-	0	YNL125C	660	14	11
chr14	156937	159355	YNL256W_806aa_ATG	+	0	YNL256W	806	19	10
chr14	212893	213147	YNL227C_84aa_ATG	-	0	YNL227C	84	506	2
chr14	529298	531197	YNL045W_633aa_ATG	+	0	YNL045W	633	39	10
chr14	417060	418830	YNL104C_590aa_ATG	-	0	YNL104C	590	30	2
chr14	284406	284670	YNL185C_88aa_ATG	-	0	YNL185C	88	71	3
chr14	31870	33073	YNL317W_401aa_ATG	+	0	YNL317W	401	65	2
chr14	433527	434283	YNL097C_252aa_ATG	-	0	YNL097C	252	79	4
chr14	433527	434394	YNL097C_289aa_ATG	-	0	YNL097C	289	42	2
chr14	233980	236401	YNL216W_807aa_ATG	+	0	YNL216W	807	21	2
chr14	69717	69909	YNL294C_64aa_ATG	-	0	YNL294C	64	470	2
chr14	173614	174097	YNL248C_161aa_ATG	-	0	YNL248C	161	255	2
chr14	570009	571416	YNL026W_469aa_ATG	+	0	YNL026W	469	16	4
chr14	181281	183210	YNL243W_643aa_ATG	+	0	YNL243W	643	326	2
chr14	26640	28479	YNL321W_613aa_ATG	+	0	YNL321W	613	296	2
chr14	335825	337406	YNL154C_527aa_ATG	-	0	YNL154C	527	21	2
chr14	175167	177432	YNL247W_755aa_ATG	+	0	YNL247W	755	13	8
chr14	686217	688020	YNR039C_601aa_ATG	-	0	YNR039C	601	5	2
chr15	717252	717693	YOR215C_147aa_ATG	-	0	YOR215C	147	39	2
chr15	310130	311702	YOR002W_524aa_ATG	+	0	YOR002W	524	21	5
chr15	149077	150298	YOL082W_407aa_ATG	+	0	YOL082W	407	9	9
chr15	364500	365319	YOR028C_273aa_ATG	-	0	YOR028C	273	22	5
chr15	291067	291640	YOL008W_191aa_ATG	+	0	YOL008W	191	17	2
chr15	1025731	1027782	YOR384W_683aa_ATG	+	0	YOR384W	683	6	3
chr15	974708	975359	YOR358W_217aa_ATG	+	0	YOR358W	217	26	2
chr15	394249	394567	YOR044W_106aa_ATG	+	0	YOR044W	106	52	2
chr15	504895	506623	YOR108W_576aa_ATG	+	0	YOR108W	576	29	2
chr15	139653	139773	YOL086W-A_40aa_ATG	+	0	YOL086W-A	40	51	6
chr15	808188	809442	YOR274W_418aa_ATG	+	0	YOR274W	418	11	3
chr15	808824	809442	YOR274W_206aa_ATG	+	0	YOR274W	206	223	5
chr15	642320	643622	YOR177C_434aa_ATG	-	0	YOR177C	434	31	5
chr15	993667	995452	YOR370C_595aa_ATG	-	0	YOR370C	595	9	3
chr15	231966	232233	YOL041C_89aa_ATG	-	0	YOL041C	89	371	2
chr15	489730	492937	YOR098C_1069aa_ATG	-	0	YOR098C	1069	8	9
chr15	984704	987665	YOR363C_987aa_ATG	-	0	YOR363C	987	10	2
chr15	42433	44503	YOL141W_690aa_ATG	+	0	YOL141W	690	6	4
chr15	704510	706706	YOR208W_732aa_ATG	+	0	YOR208W	732	19	5
chr15	704576	706706	YOR208W_710aa_ATG	+	0	YOR208W	710	41	7
chr15	497567	497957	YOR101W_130aa_ATG	+	0	YOR101W	130	180	2
chr15	725873	726653	YOR220W_260aa_ATG	+	0	YOR220W	260	6	7
chr15	820132	820537	YOR285W_135aa_ATG	+	0	YOR285W	135	5	2
chr15	220901	221804	YOL048C_191aa_ATG	-	0	YOL048C	191	68	7
chr15	125688	127491	YOL091W_601aa_ATG	+	0	YOL091W	601	9	2
chr15	924829	927040	YOR337W_737aa_ATG	+	0	YOR337W	737	23	6
chr15	577933	578821	YOR143C_296aa_ATG	-	0	YOR143C	296	24	7
chr15	280585	280795	YOL014W_70aa_ATG	+	0	YOL014W	70	73	3
chr15	757680	759141	YOR241W_487aa_ATG	+	0	YOR241W	487	8	2
chr16	165722	166958	YPL202C_412aa_ATG	-	0	YPL202C	412	5	8
chr16	235370	235892	YPL166W_174aa_ATG	+	0	YPL166W	174	40	3
chr16	612851	616325	YPR026W_1158aa_ATG	+	0	YPR026W	1158	54	4
chr16	612854	616325	YPR026W_1157aa_ATG	+	0	YPR026W	1157	55	6
chr16	508568	509048	YPL021W_160aa_ATG	+	0	YPL021W	160	28	3
chr16	464032	464263	YPL046C_77aa_ATG	-	0	YPL046C	77	23	3
chr16	674848	675310	YPR062W_154aa_ATG	+	0	YPR062W	154	5	8
chr16	731638	733045	YPR104C_469aa_ATG	-	0	YPR104C	469	468	2
chr16	281382	283362	YPL141C_660aa_ATG	-	0	YPL141C	660	206	2
chr16	47446	48844	YPL262W_466aa_ATG	+	0	YPL262W	466	23	3
chr16	418232	418988	YPL075W_252aa_ATG	+	0	YPL075W	252	593	2
chr16	379174	380578	YPL091W_468aa_ATG	+	0	YPL091W	468	16	11
chr16	442061	442433	YPL059W_124aa_ATG	+	0	YPL059W	124	27	5
chr16	738370	739408	YPR106W_346aa_ATG	+	0	YPR106W	346	98	2
chr16	683619	685281	YPR070W_554aa_ATG	+	0	YPR070W	554	13	2
chr16	477937	478453	YPL038W_172aa_ATG	+	0	YPL038W	172	6	4
chr16	226951	228718	YPL169C_589aa_ATG	-	0	YPL169C	589	11	3
chr16	193498	195253	YPL184C_585aa_ATG	-	0	YPL184C	585	20	2
chr16	218078	218684	YPL174C_202aa_ATG	-	0	YPL174C	202	667	2
chr16	296475	296568	YPL134C_31aa_ATG	-	0	YPL134C	31	280	2
chr16	370599	371640	YPL096W_347aa_ATG	+	0	YPL096W	347	17	7
chr16	885846	886545	YPR178W_233aa_ATG	+	0	YPR178W	233	233	2
chr16	718691	718988	YPR094W_99aa_ATG	+	0	YPR094W	99	9	2
chr16	196654	196900	YPL183W-A_82aa_ATG	+	0	YPL183W-A	82	12	2
chr16	356483	358934	YPL105C_817aa_ATG	-	0	YPL105C	817	33	7
chr16	304435	305866	YPL128C_477aa_ATG	-	0	YPL128C	477	86	2
chr16	550591	550804	YPL003W_71aa_ATG	+	0	YPL003W	71	392	3
chr16	241112	241322	YPL162C_70aa_ATG	-	0	YPL162C	70	204	2
chr16	114694	115300	YPL229W_202aa_ATG	+	0	YPL229W	202	13	10
chr16	84083	84518	YPL245W_145aa_ATG	+	0	YPL245W	145	310	3
chr16	582004	582880	YPR013C_292aa_ATG	-	0	YPR013C	292	26	3
chr16	823202	823301	YPR145C-A_33aa_ATG	-	0	YPR145C-A	33	46	6
