## Supplemental Table 5 for "Truncated protein isoforms generate diversity of protein localization and function in yeast"

### Sheet: ClusterA
Analysis Type:	PANTHER Overrepresentation Test (Released 20221013)
Annotation Version and Release Date:	GO Ontology database DOI: 10.5281/zenodo.7942786 Released 2023-05-10
Analyzed List:	upload_1 (Saccharomyces cerevisiae)
Reference List:	Saccharomyces cerevisiae (all genes in database)
Test Type:	FISHER
Correction:	FDR
GO biological process complete	Saccharomyces cerevisiae - REFLIST (6050)	upload_1 (363)	upload_1 (expected)	upload_1 (over/under)	upload_1 (fold Enrichment)	upload_1 (raw P-value)	upload_1 (FDR)
intralumenal vesicle formation (GO:0070676)	7	5	0.42	+	11.9	0.000322	0.013
negative regulation of rDNA heterochromatin formation (GO:0061188)	8	5	0.48	+	10.42	0.000498	0.0187
regulation of rDNA heterochromatin formation (GO:0061187)	9	5	0.54	+	9.26	0.00074	0.0257
negative regulation of silent mating-type cassette heterochromatin formation (GO:0061186)	11	6	0.66	+	9.09	0.000229	0.00982
regulation of silent mating-type cassette heterochromatin formation (GO:0090054)	13	7	0.78	+	8.97	7.17e-05	0.00367
negative regulation of chromatin organization (GO:1905268)	14	7	0.84	+	8.33	0.000102	0.00497
negative regulation of heterochromatin organization (GO:0120262)	14	7	0.84	+	8.33	0.000102	0.00492
negative regulation of heterochromatin formation (GO:0031452)	14	7	0.84	+	8.33	0.000102	0.00487
nucleosome assembly (GO:0006334)	14	6	0.84	+	7.14	0.000621	0.0222
regulation of heterochromatin organization (GO:0120261)	17	7	1.02	+	6.86	0.000263	0.0109
regulation of heterochromatin formation (GO:0031445)	17	7	1.02	+	6.86	0.000263	0.0108
regulation of chromatin organization (GO:1902275)	21	8	1.26	+	6.35	0.000146	0.00663
nucleosome organization (GO:0034728)	34	12	2.04	+	5.88	6.09e-06	0.00042
nucleosome disassembly (GO:0006337)	20	7	1.2	+	5.83	0.000582	0.0211
protein-DNA complex disassembly (GO:0032986)	21	7	1.26	+	5.56	0.000738	0.0258
regulation of transcription elongation by RNA polymerase II (GO:0034243)	47	14	2.82	+	4.96	5.31e-06	0.000377
positive regulation of transcription elongation by RNA polymerase II (GO:0032968)	44	13	2.64	+	4.92	1.24e-05	0.000778
endonucleolytic cleavage in ITS1 to separate SSU-rRNA from 5.8S rRNA and LSU-rRNA from tricistronic rRNA transcript (SSU-rRNA, 5.8S rRNA, LSU-rRNA) (GO:0000447)	44	13	2.64	+	4.92	1.24e-05	0.000768
histone acetylation (GO:0016573)	24	7	1.44	+	4.86	0.00142	0.0458
endonucleolytic cleavage of tricistronic rRNA transcript (SSU-rRNA, 5.8S rRNA, LSU-rRNA) (GO:0000479)	59	17	3.54	+	4.8	7.63e-07	7.56e-05
endonucleolytic cleavage in 5'-ETS of tricistronic rRNA transcript (SSU-rRNA, 5.8S rRNA, LSU-rRNA) (GO:0000480)	33	9	1.98	+	4.55	0.000455	0.0173
rRNA 5'-end processing (GO:0000967)	37	10	2.22	+	4.5	0.000235	0.00997
ncRNA 5'-end processing (GO:0034471)	37	10	2.22	+	4.5	0.000235	0.00988
endonucleolytic cleavage to generate mature 5'-end of SSU-rRNA from (SSU-rRNA, 5.8S rRNA, LSU-rRNA) (GO:0000472)	34	9	2.04	+	4.41	0.000547	0.0202
snRNA metabolic process (GO:0016073)	31	8	1.86	+	4.3	0.00128	0.0416
regulation of DNA-templated transcription elongation (GO:0032784)	55	14	3.3	+	4.24	2.41e-05	0.00135
positive regulation of DNA-templated transcription, elongation (GO:0032786)	52	13	3.12	+	4.17	5.51e-05	0.00288
RNA capping (GO:0036260)	47	11	2.82	+	3.9	0.000337	0.0135
ribosomal small subunit biogenesis (GO:0042274)	140	32	8.4	+	3.81	1.36e-09	2.82e-07
maturation of 5.8S rRNA from tricistronic rRNA transcript (SSU-rRNA, 5.8S rRNA, LSU-rRNA) (GO:0000466)	92	21	5.52	+	3.8	1.04e-06	9.33e-05
maturation of 5.8S rRNA (GO:0000460)	92	21	5.52	+	3.8	1.04e-06	9.16e-05
histone modification (GO:0016570)	62	14	3.72	+	3.76	7.44e-05	0.00373
maturation of SSU-rRNA from tricistronic rRNA transcript (SSU-rRNA, 5.8S rRNA, LSU-rRNA) (GO:0000462)	102	23	6.12	+	3.76	3.8e-07	4.41e-05
RNA 5'-end processing (GO:0000966)	49	11	2.94	+	3.74	0.000458	0.0173
maturation of SSU-rRNA (GO:0030490)	116	26	6.96	+	3.74	7.16e-08	1.1e-05
transcription initiation at RNA polymerase II promoter (GO:0006367)	46	10	2.76	+	3.62	0.00102	0.0338
transcription elongation by RNA polymerase II (GO:0006368)	63	13	3.78	+	3.44	0.000291	0.0118
sno(s)RNA metabolic process (GO:0016074)	49	10	2.94	+	3.4	0.00155	0.0486
positive regulation of gene expression (GO:0010628)	79	16	4.74	+	3.38	7.2e-05	0.00364
ribonucleoprotein complex biogenesis (GO:0022613)	480	90	28.8	+	3.12	9.34e-21	4.45e-17
transcription by RNA polymerase II (GO:0006366)	157	29	9.42	+	3.08	4.67e-07	5.05e-05
ribosome biogenesis (GO:0042254)	397	73	23.82	+	3.06	2.54e-16	2.01e-13
DNA-templated transcription elongation (GO:0006354)	71	13	4.26	+	3.05	0.00079	0.027
rRNA processing (GO:0006364)	287	52	17.22	+	3.02	1.56e-11	4.96e-09
rRNA metabolic process (GO:0016072)	339	60	20.34	+	2.95	8.07e-13	3.49e-10
chromatin organization (GO:0006325)	309	54	18.54	+	2.91	2.06e-11	5.78e-09
chromatin remodeling (GO:0006338)	242	42	14.52	+	2.89	5.36e-09	1.02e-06
nuclear-transcribed mRNA catabolic process (GO:0000956)	110	19	6.6	+	2.88	0.000103	0.00487
protein-RNA complex assembly (GO:0022618)	167	28	10.02	+	2.79	3.98e-06	0.000301
mRNA catabolic process (GO:0006402)	114	19	6.84	+	2.78	0.000157	0.00703
protein-DNA complex organization (GO:0071824)	380	63	22.8	+	2.76	2.59e-12	1.03e-09
protein-RNA complex organization (GO:0071826)	174	28	10.44	+	2.68	7.97e-06	0.000527
negative regulation of RNA metabolic process (GO:0051253)	187	30	11.22	+	2.67	6.53e-06	0.000438
protein-DNA complex assembly (GO:0065004)	100	16	6	+	2.67	0.000762	0.0263
negative regulation of RNA biosynthetic process (GO:1902679)	176	28	10.56	+	2.65	1.53e-05	0.00091
negative regulation of DNA-templated transcription (GO:0045892)	176	28	10.56	+	2.65	1.53e-05	0.000899
cytoplasmic translation (GO:0002181)	165	26	9.9	+	2.63	3.58e-05	0.00194
ncRNA processing (GO:0034470)	409	64	24.54	+	2.61	1.66e-11	4.94e-09
negative regulation of nucleobase-containing compound metabolic process (GO:0045934)	224	35	13.44	+	2.6	1.23e-06	0.000105
negative regulation of gene expression (GO:0010629)	254	39	15.24	+	2.56	3.81e-07	4.32e-05
nuclear export (GO:0051168)	131	20	7.86	+	2.54	0.000436	0.0167
mRNA splicing, via spliceosome (GO:0000398)	113	17	6.78	+	2.51	0.00145	0.0463
establishment of organelle localization (GO:0051656)	120	18	7.2	+	2.5	0.00101	0.0337
RNA splicing, via transesterification reactions with bulged adenosine as nucleophile (GO:0000377)	114	17	6.84	+	2.49	0.00151	0.0479
negative regulation of transcription by RNA polymerase II (GO:0000122)	141	21	8.46	+	2.48	0.000358	0.0142
ribosomal large subunit biogenesis (GO:0042273)	130	19	7.8	+	2.44	0.000837	0.0281
RNA catabolic process (GO:0006401)	144	21	8.64	+	2.43	0.00043	0.0166
ncRNA metabolic process (GO:0034660)	520	75	31.2	+	2.4	9.18e-12	3.36e-09
RNA processing (GO:0006396)	586	84	35.16	+	2.39	6e-13	2.86e-10
negative regulation of macromolecule metabolic process (GO:0010605)	469	67	28.14	+	2.38	2.37e-10	5.64e-08
DNA-templated transcription (GO:0006351)	259	37	15.54	+	2.38	3.81e-06	0.000292
RNA biosynthetic process (GO:0032774)	261	37	15.66	+	2.36	4.35e-06	0.000324
protein-containing complex organization (GO:0043933)	802	113	48.12	+	2.35	2.64e-17	3.15e-14
positive regulation of RNA biosynthetic process (GO:1902680)	341	48	20.46	+	2.35	1.76e-07	2.33e-05
positive regulation of DNA-templated transcription (GO:0045893)	341	48	20.46	+	2.35	1.76e-07	2.27e-05
positive regulation of transcription by RNA polymerase II (GO:0045944)	292	41	17.52	+	2.34	1.97e-06	0.000164
protein-containing complex assembly (GO:0065003)	478	67	28.68	+	2.34	4.17e-10	9.46e-08
negative regulation of macromolecule biosynthetic process (GO:0010558)	257	35	15.42	+	2.27	2.12e-05	0.00122
positive regulation of macromolecule biosynthetic process (GO:0010557)	391	53	23.46	+	2.26	1.07e-07	1.45e-05
mRNA metabolic process (GO:0016071)	316	42	18.96	+	2.22	4.82e-06	0.000353
positive regulation of RNA metabolic process (GO:0051254)	392	52	23.52	+	2.21	3.13e-07	3.73e-05
cellular component biogenesis (GO:0044085)	1058	140	63.48	+	2.21	6.12e-20	9.72e-17
nuclear transport (GO:0051169)	174	23	10.44	+	2.2	0.000805	0.0274
nucleocytoplasmic transport (GO:0006913)	174	23	10.44	+	2.2	0.000805	0.0272
positive regulation of cellular biosynthetic process (GO:0031328)	403	53	24.18	+	2.19	2.72e-07	3.4e-05
negative regulation of metabolic process (GO:0009892)	513	67	30.78	+	2.18	7.52e-09	1.38e-06
positive regulation of biosynthetic process (GO:0009891)	407	53	24.42	+	2.17	4.94e-07	5.22e-05
positive regulation of nucleobase-containing compound metabolic process (GO:0045935)	417	54	25.02	+	2.16	3.82e-07	4.23e-05
organelle localization (GO:0051640)	201	26	12.06	+	2.16	0.000585	0.0211
RNA metabolic process (GO:0016070)	986	127	59.16	+	2.15	7.13e-17	6.78e-14
negative regulation of cellular biosynthetic process (GO:0031327)	278	35	16.68	+	2.1	8.17e-05	0.00405
mRNA processing (GO:0006397)	215	27	12.9	+	2.09	0.000574	0.021
gene expression (GO:0010467)	1009	126	60.54	+	2.08	9.35e-16	6.36e-13
negative regulation of biosynthetic process (GO:0009890)	283	35	16.98	+	2.06	0.000143	0.00652
negative regulation of nitrogen compound metabolic process (GO:0051172)	332	41	19.92	+	2.06	3.88e-05	0.00207
positive regulation of macromolecule metabolic process (GO:0010604)	504	62	30.24	+	2.05	2.74e-07	3.34e-05
regulation of RNA biosynthetic process (GO:2001141)	540	66	32.4	+	2.04	9.24e-08	1.37e-05
regulation of DNA-templated transcription (GO:0006355)	540	66	32.4	+	2.04	9.24e-08	1.33e-05
positive regulation of nitrogen compound metabolic process (GO:0051173)	501	60	30.06	+	2	7.77e-07	7.4e-05
regulation of RNA metabolic process (GO:0051252)	611	72	36.66	+	1.96	9.42e-08	1.32e-05
regulation of transcription by RNA polymerase II (GO:0006357)	455	53	27.3	+	1.94	8.43e-06	0.00055
negative regulation of cellular metabolic process (GO:0031324)	352	41	21.12	+	1.94	0.000106	0.00494
regulation of gene expression (GO:0010468)	850	99	51	+	1.94	2.26e-10	5.65e-08
positive regulation of cellular metabolic process (GO:0031325)	508	58	30.48	+	1.9	5.73e-06	0.000401
positive regulation of metabolic process (GO:0009893)	544	62	32.64	+	1.9	2.83e-06	0.000225
cellular component assembly (GO:0022607)	721	82	43.26	+	1.9	4.57e-08	7.25e-06
nucleic acid metabolic process (GO:0090304)	1327	147	79.62	+	1.85	2.1e-14	1.25e-11
negative regulation of biological process (GO:0048519)	716	78	42.96	+	1.82	6.29e-07	6.37e-05
regulation of nucleobase-containing compound metabolic process (GO:0019219)	699	76	41.94	+	1.81	7.66e-07	7.44e-05
regulation of macromolecule biosynthetic process (GO:0010556)	737	79	44.22	+	1.79	8.59e-07	7.87e-05
regulation of cellular biosynthetic process (GO:0031326)	754	80	45.24	+	1.77	1.09e-06	9.47e-05
positive regulation of cellular process (GO:0048522)	674	70	40.44	+	1.73	1.39e-05	0.000836
regulation of biosynthetic process (GO:0009889)	774	80	46.44	+	1.72	2.29e-06	0.000184
positive regulation of biological process (GO:0048518)	729	75	43.74	+	1.71	6.22e-06	0.000423
regulation of macromolecule metabolic process (GO:0060255)	1032	106	61.92	+	1.71	3.7e-08	6.08e-06
cellular component organization or biogenesis (GO:0071840)	2166	220	129.96	+	1.69	1.63e-20	3.88e-17
nucleobase-containing compound metabolic process (GO:0006139)	1524	150	91.44	+	1.64	9.83e-11	2.6e-08
negative regulation of cellular process (GO:0048523)	565	55	33.9	+	1.62	0.000655	0.0233
cellular nitrogen compound metabolic process (GO:0034641)	1878	182	112.68	+	1.62	2.49e-13	1.32e-10
regulation of metabolic process (GO:0019222)	1112	107	66.72	+	1.6	8.25e-07	7.7e-05
regulation of nitrogen compound metabolic process (GO:0051171)	925	88	55.5	+	1.59	1.57e-05	0.000909
cellular aromatic compound metabolic process (GO:0006725)	1608	152	96.48	+	1.58	1.04e-09	2.24e-07
heterocycle metabolic process (GO:0046483)	1624	152	97.44	+	1.56	2.39e-09	4.73e-07
regulation of cellular metabolic process (GO:0031323)	953	88	57.18	+	1.54	5.07e-05	0.00268
regulation of primary metabolic process (GO:0080090)	968	89	58.08	+	1.53	5.59e-05	0.00289
organic cyclic compound metabolic process (GO:1901360)	1677	153	100.62	+	1.52	1.06e-08	1.81e-06
macromolecule biosynthetic process (GO:0009059)	901	82	54.06	+	1.52	0.000165	0.00732
cellular component organization (GO:0016043)	1889	168	113.34	+	1.48	7.69e-09	1.36e-06
macromolecule metabolic process (GO:0043170)	2396	210	143.76	+	1.46	1.24e-11	4.23e-09
cellular nitrogen compound biosynthetic process (GO:0044271)	959	84	57.54	+	1.46	0.000428	0.0167
organelle organization (GO:0006996)	1181	99	70.86	+	1.4	0.000542	0.0202
regulation of biological process (GO:0050789)	1620	135	97.2	+	1.39	2.71e-05	0.0015
biological regulation (GO:0065007)	1734	143	104.04	+	1.37	2.3e-05	0.0013
regulation of cellular process (GO:0050794)	1489	119	89.34	+	1.33	0.000736	0.0259
nitrogen compound metabolic process (GO:0006807)	2809	215	168.54	+	1.28	2.28e-06	0.000187
cellular metabolic process (GO:0044237)	2805	203	168.3	+	1.21	0.000424	0.0167
primary metabolic process (GO:0044238)	3038	219	182.28	+	1.2	0.000187	0.00807
cellular process (GO:0009987)	4841	327	290.46	+	1.13	5.26e-07	5.44e-05
small molecule metabolic process (GO:0044281)	735	17	44.1	-	0.39	3.07e-06	0.000239
phosphorus metabolic process (GO:0006793)	578	12	34.68	-	0.35	1.34e-05	0.00082
phosphate-containing compound metabolic process (GO:0006796)	559	11	33.54	-	0.33	9.7e-06	0.000624
oxoacid metabolic process (GO:0043436)	412	8	24.72	-	0.32	0.000172	0.00758
organic acid metabolic process (GO:0006082)	414	8	24.84	-	0.32	0.000175	0.00764
cell wall organization or biogenesis (GO:0071554)	283	5	16.98	-	0.29	0.00151	0.0476
organophosphate metabolic process (GO:0019637)	364	6	21.84	-	0.27	0.000112	0.00516
carboxylic acid metabolic process (GO:0019752)	394	6	23.64	-	0.25	2.84e-05	0.00155
small molecule biosynthetic process (GO:0044283)	313	4	18.78	-	0.21	8.7e-05	0.00427
lipid biosynthetic process (GO:0008610)	195	2	11.7	-	0.17	0.00144	0.0464
lipid metabolic process (GO:0006629)	324	3	19.44	-	0.15	1.12e-05	0.000708
cellular lipid metabolic process (GO:0044255)	300	2	18	-	0.11	5.05e-06	0.000364
monocarboxylic acid metabolic process (GO:0032787)	154	0	9.24	-	< 0.01	0.000254	0.0106
glycerolipid metabolic process (GO:0046486)	125	0	7.5	-	< 0.01	0.00126	0.0413

### Sheet: ClusterB
Analysis Type:	PANTHER Overrepresentation Test (Released 20221013)
Annotation Version and Release Date:	GO Ontology database DOI: 10.5281/zenodo.7942786 Released 2023-05-10
Analyzed List:	upload_1 (Saccharomyces cerevisiae)
Reference List:	Saccharomyces cerevisiae (all genes in database)
Test Type:	FISHER
Correction:	FDR
GO biological process complete	Saccharomyces cerevisiae - REFLIST (6050)	upload_1 (205)	upload_1 (expected)	upload_1 (over/under)	upload_1 (fold Enrichment)	upload_1 (raw P-value)	upload_1 (FDR)
maturation of LSU-rRNA from tricistronic rRNA transcript (SSU-rRNA, 5.8S rRNA, LSU-rRNA) (GO:0000463)	54	17	1.83	+	9.29	6.52e-11	1.94e-08
endonucleolytic cleavage in 5'-ETS of tricistronic rRNA transcript (SSU-rRNA, 5.8S rRNA, LSU-rRNA) (GO:0000480)	33	10	1.12	+	8.94	8.56e-07	0.000136
endonucleolytic cleavage to generate mature 5'-end of SSU-rRNA from (SSU-rRNA, 5.8S rRNA, LSU-rRNA) (GO:0000472)	34	10	1.15	+	8.68	1.08e-06	0.00016
endonucleolytic cleavage in ITS1 to separate SSU-rRNA from 5.8S rRNA and LSU-rRNA from tricistronic rRNA transcript (SSU-rRNA, 5.8S rRNA, LSU-rRNA) (GO:0000447)	44	12	1.49	+	8.05	1.75e-07	3.08e-05
rRNA 5'-end processing (GO:0000967)	37	10	1.25	+	7.98	2.06e-06	0.000297
ncRNA 5'-end processing (GO:0034471)	37	10	1.25	+	7.98	2.06e-06	0.000288
maturation of LSU-rRNA (GO:0000470)	69	18	2.34	+	7.7	2.37e-10	6.27e-08
ribosomal large subunit biogenesis (GO:0042273)	130	33	4.4	+	7.49	7.42e-18	3.92e-15
ribosomal subunit export from nucleus (GO:0000054)	53	13	1.8	+	7.24	1.52e-07	2.79e-05
RNA 5'-end processing (GO:0000966)	49	12	1.66	+	7.23	4.72e-07	7.75e-05
ribosomal large subunit export from nucleus (GO:0000055)	33	8	1.12	+	7.15	4.37e-05	0.00473
ribosome localization (GO:0033750)	54	13	1.83	+	7.1	1.83e-07	3.12e-05
maturation of 5.8S rRNA from tricistronic rRNA transcript (SSU-rRNA, 5.8S rRNA, LSU-rRNA) (GO:0000466)	92	20	3.12	+	6.42	3.74e-10	9.37e-08
maturation of 5.8S rRNA (GO:0000460)	92	20	3.12	+	6.42	3.74e-10	8.9e-08
RNA capping (GO:0036260)	47	10	1.59	+	6.28	1.29e-05	0.00157
endonucleolytic cleavage of tricistronic rRNA transcript (SSU-rRNA, 5.8S rRNA, LSU-rRNA) (GO:0000479)	59	12	2	+	6	2.6e-06	0.000353
rRNA processing (GO:0006364)	287	56	9.72	+	5.76	2.44e-25	5.8e-22
maturation of SSU-rRNA from tricistronic rRNA transcript (SSU-rRNA, 5.8S rRNA, LSU-rRNA) (GO:0000462)	102	19	3.46	+	5.5	9.89e-09	1.96e-06
ribosomal small subunit biogenesis (GO:0042274)	140	26	4.74	+	5.48	1.61e-11	5.48e-09
maturation of SSU-rRNA (GO:0030490)	116	21	3.93	+	5.34	2.48e-09	5.13e-07
rRNA metabolic process (GO:0016072)	339	60	11.49	+	5.22	2.92e-25	4.63e-22
ribosome biogenesis (GO:0042254)	397	68	13.45	+	5.05	3.77e-28	1.8e-24
ncRNA processing (GO:0034470)	409	63	13.86	+	4.55	1.17e-23	1.11e-20
protein-containing complex localization (GO:0031503)	96	14	3.25	+	4.3	1.21e-05	0.00155
ribonucleoprotein complex biogenesis (GO:0022613)	480	70	16.26	+	4.3	3e-25	3.57e-22
ribosome assembly (GO:0042255)	78	11	2.64	+	4.16	0.000139	0.0132
ncRNA metabolic process (GO:0034660)	520	70	17.62	+	3.97	2.2e-23	1.75e-20
establishment of organelle localization (GO:0051656)	120	15	4.07	+	3.69	3.09e-05	0.00342
nuclear export (GO:0051168)	131	16	4.44	+	3.6	2.17e-05	0.00245
non-membrane-bounded organelle assembly (GO:0140694)	141	17	4.78	+	3.56	1.39e-05	0.00165
RNA processing (GO:0006396)	586	66	19.86	+	3.32	4.05e-18	2.41e-15
organelle assembly (GO:0070925)	173	19	5.86	+	3.24	1.44e-05	0.00167
nuclear transport (GO:0051169)	174	18	5.9	+	3.05	5.06e-05	0.00524
nucleocytoplasmic transport (GO:0006913)	174	18	5.9	+	3.05	5.06e-05	0.00513
protein-RNA complex assembly (GO:0022618)	167	17	5.66	+	3	9.89e-05	0.00981
protein-RNA complex organization (GO:0071826)	174	17	5.9	+	2.88	0.000157	0.0146
cellular component biogenesis (GO:0044085)	1058	92	35.85	+	2.57	9.82e-19	6.68e-16
RNA metabolic process (GO:0016070)	986	85	33.41	+	2.54	6.42e-17	3.05e-14
gene expression (GO:0010467)	1009	76	34.19	+	2.22	6.49e-12	2.57e-09
nucleic acid metabolic process (GO:0090304)	1327	91	44.96	+	2.02	3.14e-12	1.36e-09
nucleobase-containing compound metabolic process (GO:0006139)	1524	98	51.64	+	1.9	1.04e-11	3.81e-09
cellular aromatic compound metabolic process (GO:0006725)	1608	100	54.49	+	1.84	4.31e-11	1.37e-08
heterocycle metabolic process (GO:0046483)	1624	99	55.03	+	1.8	1.55e-10	4.34e-08
organic cyclic compound metabolic process (GO:1901360)	1677	100	56.82	+	1.76	4.09e-10	9.26e-08
cellular nitrogen compound metabolic process (GO:0034641)	1878	102	63.63	+	1.6	4.33e-08	8.24e-06
cellular component organization or biogenesis (GO:0071840)	2166	117	73.39	+	1.59	1.36e-09	2.95e-07
macromolecule metabolic process (GO:0043170)	2396	113	81.19	+	1.39	1.21e-05	0.0016
cellular metabolic process (GO:0044237)	2805	127	95.05	+	1.34	1.25e-05	0.00157
nitrogen compound metabolic process (GO:0006807)	2809	125	95.18	+	1.31	4.57e-05	0.00483
primary metabolic process (GO:0044238)	3038	131	102.94	+	1.27	0.000118	0.0114
organic substance metabolic process (GO:0071704)	3235	136	109.62	+	1.24	0.000267	0.0244
metabolic process (GO:0008152)	3438	142	116.49	+	1.22	0.000412	0.037
cellular process (GO:0009987)	4841	190	164.03	+	1.16	9.92e-07	0.000152

### Sheet: ClusterC
Analysis Type:	PANTHER Overrepresentation Test (Released 20221013)
Annotation Version and Release Date:	GO Ontology database DOI: 10.5281/zenodo.7942786 Released 2023-05-10
Analyzed List:	upload_1 (Saccharomyces cerevisiae)
Reference List:	Saccharomyces cerevisiae (all genes in database)
Test Type:	FISHER
Correction:	FDR
GO biological process complete	Saccharomyces cerevisiae - REFLIST (6050)	upload_1 (101)	upload_1 (expected)	upload_1 (over/under)	upload_1 (fold Enrichment)	upload_1 (raw P-value)	upload_1 (FDR)
ornithine biosynthetic process (GO:0006592)	4	3	0.07	+	44.93	0.000143	0.0201
arginine biosynthetic process (GO:0006526)	11	7	0.18	+	38.12	7.16e-09	2.84e-06
ornithine metabolic process (GO:0006591)	9	4	0.15	+	26.62	4.37e-05	0.00743
lysine biosynthetic process (GO:0009085)	14	6	0.23	+	25.67	5.43e-07	0.000129
arginine metabolic process (GO:0006525)	17	7	0.28	+	24.67	7.19e-08	2.01e-05
serine family amino acid catabolic process (GO:0009071)	10	4	0.17	+	23.96	6.04e-05	0.00928
lysine metabolic process (GO:0006553)	15	6	0.25	+	23.96	7.5e-07	0.00017
glutamine family amino acid biosynthetic process (GO:0009084)	26	8	0.43	+	18.43	5.1e-08	1.52e-05
homoserine metabolic process (GO:0009092)	14	4	0.23	+	17.11	0.000176	0.0239
aspartate family amino acid biosynthetic process (GO:0009067)	50	10	0.83	+	11.98	3.46e-08	1.1e-05
serine family amino acid metabolic process (GO:0009069)	37	7	0.62	+	11.33	6.08e-06	0.00121
alpha-amino acid biosynthetic process (GO:1901607)	113	21	1.89	+	11.13	1.55e-15	3.68e-12
amino acid biosynthetic process (GO:0008652)	126	22	2.1	+	10.46	9.54e-16	4.54e-12
aspartate family amino acid metabolic process (GO:0009066)	64	11	1.07	+	10.3	2.76e-08	9.39e-06
glutamine family amino acid metabolic process (GO:0009064)	60	10	1	+	9.98	1.59e-07	4.21e-05
methionine biosynthetic process (GO:0009086)	33	5	0.55	+	9.08	0.000353	0.0442
alpha-amino acid metabolic process (GO:1901605)	170	24	2.84	+	8.46	2.89e-15	4.58e-12
organic acid biosynthetic process (GO:0016053)	187	24	3.12	+	7.69	1.99e-14	2.36e-11
carboxylic acid biosynthetic process (GO:0046394)	187	24	3.12	+	7.69	1.99e-14	1.89e-11
amino acid transmembrane transport (GO:0003333)	49	6	0.82	+	7.33	0.000255	0.0328
amino acid transport (GO:0006865)	58	7	0.97	+	7.23	8.33e-05	0.0124
carboxylic acid transmembrane transport (GO:1905039)	70	8	1.17	+	6.85	3.63e-05	0.00691
organic acid transmembrane transport (GO:1903825)	71	8	1.19	+	6.75	3.99e-05	0.0073
amino acid metabolic process (GO:0006520)	239	25	3.99	+	6.27	3.71e-13	2.21e-10
carboxylic acid transport (GO:0046942)	94	9	1.57	+	5.74	4.24e-05	0.00747
organic acid transport (GO:0015849)	95	9	1.59	+	5.67	4.58e-05	0.00751
small molecule biosynthetic process (GO:0044283)	313	28	5.23	+	5.36	3.88e-13	2.05e-10
oxoacid metabolic process (GO:0043436)	412	32	6.88	+	4.65	1.99e-13	1.58e-10
organic acid metabolic process (GO:0006082)	414	32	6.91	+	4.63	2.26e-13	1.54e-10
carboxylic acid metabolic process (GO:0019752)	394	30	6.58	+	4.56	2.29e-12	1.09e-09
small molecule metabolic process (GO:0044281)	735	39	12.27	+	3.18	2.11e-11	9.11e-09
transmembrane transport (GO:0055085)	477	24	7.96	+	3.01	1.15e-06	0.000237
organonitrogen compound biosynthetic process (GO:1901566)	877	36	14.64	+	2.46	2.22e-07	5.55e-05
phosphorus metabolic process (GO:0006793)	578	23	9.65	+	2.38	0.000109	0.0157
phosphate-containing compound metabolic process (GO:0006796)	559	21	9.33	+	2.25	0.000421	0.0489
organic substance biosynthetic process (GO:1901576)	1441	41	24.06	+	1.7	0.000229	0.0303
biosynthetic process (GO:0009058)	1463	41	24.42	+	1.68	0.000386	0.046
organonitrogen compound metabolic process (GO:1901564)	1771	47	29.57	+	1.59	0.000371	0.0453
macromolecule metabolic process (GO:0043170)	2396	14	40	-	0.35	2.52e-08	9.22e-06
RNA metabolic process (GO:0016070)	986	3	16.46	-	0.18	5.05e-05	0.00801
nucleic acid metabolic process (GO:0090304)	1327	4	22.15	-	0.18	1.02e-06	0.000221

### Sheet: ClusterD
Analysis Type:	PANTHER Overrepresentation Test (Released 20221013)
Annotation Version and Release Date:	GO Ontology database DOI: 10.5281/zenodo.7942786 Released 2023-05-10
Analyzed List:	upload_1 (Saccharomyces cerevisiae)
Reference List:	Saccharomyces cerevisiae (all genes in database)
Test Type:	FISHER
Correction:	FDR
GO biological process complete	Saccharomyces cerevisiae - REFLIST (6050)	upload_1 (69)	upload_1 (expected)	upload_1 (over/under)	upload_1 (fold Enrichment)	upload_1 (raw P-value)	upload_1 (FDR)
tyrosine metabolic process (GO:0006570)	8	3	0.09	+	32.88	0.000212	0.0459
threonine metabolic process (GO:0006566)	9	3	0.1	+	29.23	0.000281	0.0557
L-phenylalanine metabolic process (GO:0006558)	9	3	0.1	+	29.23	0.000281	0.0534
erythrose 4-phosphate/phosphoenolpyruvate family amino acid metabolic process (GO:1902221)	9	3	0.1	+	29.23	0.000281	0.0514
cellular metabolic compound salvage (GO:0043094)	31	5	0.35	+	14.14	4.53e-05	0.0127
purine ribonucleoside monophosphate metabolic process (GO:0009167)	25	4	0.29	+	14.03	0.000284	0.0501
purine nucleoside monophosphate metabolic process (GO:0009126)	25	4	0.29	+	14.03	0.000284	0.0483
methionine metabolic process (GO:0006555)	36	5	0.41	+	12.18	8.61e-05	0.0216
ribonucleoside monophosphate metabolic process (GO:0009161)	41	5	0.47	+	10.69	0.000151	0.0359
sulfur amino acid metabolic process (GO:0000096)	43	5	0.49	+	10.2	0.000185	0.042
aspartate family amino acid metabolic process (GO:0009066)	64	7	0.73	+	9.59	1.28e-05	0.0038
sulfur compound biosynthetic process (GO:0044272)	72	6	0.82	+	7.31	0.000224	0.0463
alpha-amino acid biosynthetic process (GO:1901607)	113	9	1.29	+	6.98	7.67e-06	0.00243
amino acid biosynthetic process (GO:0008652)	126	10	1.44	+	6.96	2.35e-06	0.000933
sulfur compound metabolic process (GO:0006790)	119	8	1.36	+	5.89	7.98e-05	0.0211
alpha-amino acid metabolic process (GO:1901605)	170	11	1.94	+	5.67	4.58e-06	0.00156
organic acid biosynthetic process (GO:0016053)	187	12	2.13	+	5.63	1.74e-06	0.000827
carboxylic acid biosynthetic process (GO:0046394)	187	12	2.13	+	5.63	1.74e-06	0.000752
small molecule biosynthetic process (GO:0044283)	313	19	3.57	+	5.32	2.08e-09	9.91e-06
amino acid metabolic process (GO:0006520)	239	14	2.73	+	5.14	6e-07	0.000571
carboxylic acid metabolic process (GO:0019752)	394	18	4.49	+	4.01	3.93e-07	0.000468
oxoacid metabolic process (GO:0043436)	412	18	4.7	+	3.83	7.42e-07	0.000589
organic acid metabolic process (GO:0006082)	414	18	4.72	+	3.81	7.95e-07	0.00054
small molecule metabolic process (GO:0044281)	735	27	8.38	+	3.22	1.55e-08	3.68e-05
organonitrogen compound biosynthetic process (GO:1901566)	877	28	10	+	2.8	1.47e-07	0.000232
cellular biosynthetic process (GO:0044249)	1239	32	14.13	+	2.26	1.58e-06	0.000837
organic substance biosynthetic process (GO:1901576)	1441	35	16.43	+	2.13	1.5e-06	0.000893
biosynthetic process (GO:0009058)	1463	35	16.69	+	2.1	2.96e-06	0.00108

### Sheet: ClusterE
Analysis Type:	PANTHER Overrepresentation Test (Released 20221013)
Annotation Version and Release Date:	GO Ontology database DOI: 10.5281/zenodo.7942786 Released 2023-05-10
Analyzed List:	upload_1 (Saccharomyces cerevisiae)
Reference List:	Saccharomyces cerevisiae (all genes in database)
Test Type:	FISHER
Correction:	FDR
GO biological process complete	Saccharomyces cerevisiae - REFLIST (6050)	upload_1 (134)	upload_1 (expected)	upload_1 (over/under)	upload_1 (fold Enrichment)	upload_1 (raw P-value)	upload_1 (FDR)
formation of cytoplasmic translation initiation complex (GO:0001732)	10	4	0.22	+	18.06	0.000178	0.0257
poly(A)+ mRNA export from nucleus (GO:0016973)	36	8	0.8	+	10.03	3.62e-06	0.00123
ncRNA export from nucleus (GO:0097064)	38	6	0.84	+	7.13	0.000332	0.0329
mRNA export from nucleus (GO:0006406)	63	9	1.4	+	6.45	2.16e-05	0.00489
maturation of LSU-rRNA from tricistronic rRNA transcript (SSU-rRNA, 5.8S rRNA, LSU-rRNA) (GO:0000463)	54	7	1.2	+	5.85	0.000316	0.0326
RNA export from nucleus (GO:0006405)	92	11	2.04	+	5.4	1.2e-05	0.00316
maturation of LSU-rRNA (GO:0000470)	69	8	1.53	+	5.23	0.000236	0.0288
ribosomal large subunit biogenesis (GO:0042273)	130	13	2.88	+	4.51	1.12e-05	0.00315
maturation of 5.8S rRNA from tricistronic rRNA transcript (SSU-rRNA, 5.8S rRNA, LSU-rRNA) (GO:0000466)	92	9	2.04	+	4.42	0.000311	0.0337
maturation of 5.8S rRNA (GO:0000460)	92	9	2.04	+	4.42	0.000311	0.0329
mRNA transport (GO:0051028)	95	9	2.1	+	4.28	0.000388	0.0362
nuclear export (GO:0051168)	131	12	2.9	+	4.14	5.53e-05	0.0094
RNA localization (GO:0006403)	144	13	3.19	+	4.08	3.08e-05	0.00637
maturation of SSU-rRNA from tricistronic rRNA transcript (SSU-rRNA, 5.8S rRNA, LSU-rRNA) (GO:0000462)	102	9	2.26	+	3.98	0.000627	0.0489
rRNA processing (GO:0006364)	287	25	6.36	+	3.93	8.6e-09	4.55e-06
establishment of RNA localization (GO:0051236)	128	11	2.84	+	3.88	0.000193	0.0263
RNA transport (GO:0050658)	128	11	2.84	+	3.88	0.000193	0.0255
ribosome biogenesis (GO:0042254)	397	34	8.79	+	3.87	1.45e-11	2.3e-08
non-membrane-bounded organelle assembly (GO:0140694)	141	12	3.12	+	3.84	0.000107	0.0169
cytoplasmic translation (GO:0002181)	165	14	3.65	+	3.83	2.86e-05	0.00619
nucleic acid transport (GO:0050657)	130	11	2.88	+	3.82	0.000219	0.0282
ribonucleoprotein complex biogenesis (GO:0022613)	480	39	10.63	+	3.67	1.38e-12	3.28e-09
nuclear transport (GO:0051169)	174	14	3.85	+	3.63	4.94e-05	0.00941
nucleocytoplasmic transport (GO:0006913)	174	14	3.85	+	3.63	4.94e-05	0.00905
protein-RNA complex assembly (GO:0022618)	167	13	3.7	+	3.51	0.000127	0.0195
rRNA metabolic process (GO:0016072)	339	26	7.51	+	3.46	4.8e-08	2.28e-05
ncRNA processing (GO:0034470)	409	31	9.06	+	3.42	2.4e-09	1.63e-06
post-transcriptional regulation of gene expression (GO:0010608)	187	14	4.14	+	3.38	0.000102	0.0168
protein-RNA complex organization (GO:0071826)	174	13	3.85	+	3.37	0.000187	0.0261
regulation of translation (GO:0006417)	180	13	3.99	+	3.26	0.000255	0.0297
ncRNA metabolic process (GO:0034660)	520	37	11.52	+	3.21	2.38e-10	2.83e-07
regulation of amide metabolic process (GO:0034248)	183	13	4.05	+	3.21	0.000297	0.0329
organelle assembly (GO:0070925)	173	12	3.83	+	3.13	0.000625	0.0496
RNA processing (GO:0006396)	586	34	12.98	+	2.62	2.03e-07	8.03e-05
gene expression (GO:0010467)	1009	58	22.35	+	2.6	9.36e-13	4.46e-09
translation (GO:0006412)	369	20	8.17	+	2.45	0.000388	0.0355
peptide biosynthetic process (GO:0043043)	373	20	8.26	+	2.42	0.000409	0.0367
RNA metabolic process (GO:0016070)	986	52	21.84	+	2.38	1.07e-09	8.52e-07
peptide metabolic process (GO:0006518)	391	20	8.66	+	2.31	0.000579	0.0483
cellular component biogenesis (GO:0044085)	1058	53	23.43	+	2.26	3.51e-09	2.09e-06
protein-containing complex assembly (GO:0065003)	478	23	10.59	+	2.17	0.000551	0.0468
protein-containing complex organization (GO:0043933)	802	37	17.76	+	2.08	1.6e-05	0.00381
nucleic acid metabolic process (GO:0090304)	1327	58	29.39	+	1.97	4.93e-08	2.13e-05
regulation of macromolecule biosynthetic process (GO:0010556)	737	32	16.32	+	1.96	0.00027	0.0306
positive regulation of cellular process (GO:0048522)	674	29	14.93	+	1.94	0.000493	0.0427
regulation of cellular biosynthetic process (GO:0031326)	754	32	16.7	+	1.92	0.000321	0.0325
regulation of biosynthetic process (GO:0009889)	774	32	17.14	+	1.87	0.000606	0.0497
regulation of gene expression (GO:0010468)	850	35	18.83	+	1.86	0.000253	0.0301
macromolecule biosynthetic process (GO:0009059)	901	36	19.96	+	1.8	0.000361	0.035
nucleobase-containing compound metabolic process (GO:0006139)	1524	58	33.75	+	1.72	7.79e-06	0.00247
cellular nitrogen compound metabolic process (GO:0034641)	1878	71	41.6	+	1.71	2.38e-07	8.7e-05
macromolecule metabolic process (GO:0043170)	2396	90	53.07	+	1.7	2.94e-10	2.8e-07
cellular aromatic compound metabolic process (GO:0006725)	1608	58	35.62	+	1.63	4.41e-05	0.00875
heterocycle metabolic process (GO:0046483)	1624	58	35.97	+	1.61	4.98e-05	0.00878
organic cyclic compound metabolic process (GO:1901360)	1677	58	37.14	+	1.56	0.000135	0.02
cellular component organization or biogenesis (GO:0071840)	2166	73	47.97	+	1.52	1.58e-05	0.00396
nitrogen compound metabolic process (GO:0006807)	2809	88	62.22	+	1.41	1.03e-05	0.00305
primary metabolic process (GO:0044238)	3038	88	67.29	+	1.31	0.00044	0.0387
organic substance metabolic process (GO:0071704)	3235	93	71.65	+	1.3	0.000221	0.0276
small molecule metabolic process (GO:0044281)	735	4	16.28	-	0.25	0.000375	0.0357
phosphate-containing compound metabolic process (GO:0006796)	559	2	12.38	-	0.16	0.000623	0.0502

### Sheet: ClusterF
Analysis Type:	PANTHER Overrepresentation Test (Released 20221013)
Annotation Version and Release Date:	GO Ontology database DOI: 10.5281/zenodo.7942786 Released 2023-05-10
Analyzed List:	upload_1 (Saccharomyces cerevisiae)
Reference List:	Saccharomyces cerevisiae (all genes in database)
Test Type:	FISHER
Correction:	FDR
GO biological process complete	Saccharomyces cerevisiae - REFLIST (6050)	upload_1 (343)	upload_1 (expected)	upload_1 (over/under)	upload_1 (fold Enrichment)	upload_1 (raw P-value)	upload_1 (FDR)
glutamate metabolic process (GO:0006536)	13	7	0.74	+	9.5	5.08e-05	0.0242
acylglycerol metabolic process (GO:0006639)	16	7	0.91	+	7.72	0.00014	0.0554
neutral lipid metabolic process (GO:0006638)	17	7	0.96	+	7.26	0.000188	0.0472
cellular lipid catabolic process (GO:0044242)	48	12	2.72	+	4.41	6.35e-05	0.0275
fatty acid metabolic process (GO:0006631)	62	13	3.52	+	3.7	0.000149	0.0507
lipid catabolic process (GO:0016042)	63	13	3.57	+	3.64	0.000171	0.0479
small molecule catabolic process (GO:0044282)	142	25	8.05	+	3.11	2.39e-06	0.0038
carboxylic acid catabolic process (GO:0046395)	92	16	5.22	+	3.07	0.000183	0.0485
organic acid catabolic process (GO:0016054)	93	16	5.27	+	3.03	0.000205	0.0487
carbohydrate metabolic process (GO:0005975)	222	32	12.59	+	2.54	5.07e-06	0.00483
monocarboxylic acid metabolic process (GO:0032787)	154	22	8.73	+	2.52	0.000216	0.049
small molecule metabolic process (GO:0044281)	735	75	41.67	+	1.8	1e-06	0.00478
organic substance catabolic process (GO:1901575)	709	68	40.2	+	1.69	2.75e-05	0.0164
catabolic process (GO:0009056)	886	82	50.23	+	1.63	1.24e-05	0.0084
nucleic acid metabolic process (GO:0090304)	1327	42	75.23	-	0.56	9.66e-06	0.00766
gene expression (GO:0010467)	1009	30	57.2	-	0.52	4.43e-05	0.0234
ncRNA metabolic process (GO:0034660)	520	11	29.48	-	0.37	0.000168	0.0501
ncRNA processing (GO:0034470)	409	7	23.19	-	0.3	0.000168	0.0533
ribonucleoprotein complex biogenesis (GO:0022613)	480	6	27.21	-	0.22	1.65e-06	0.00391
rRNA processing (GO:0006364)	287	3	16.27	-	0.18	0.000146	0.0533
ribosome biogenesis (GO:0042254)	397	4	22.51	-	0.18	3.26e-06	0.00388

### Sheet: ClusterG
Analysis Type:	PANTHER Overrepresentation Test (Released 20221013)
Annotation Version and Release Date:	GO Ontology database DOI: 10.5281/zenodo.7942786 Released 2023-05-10
Analyzed List:	upload_1 (Saccharomyces cerevisiae)
Reference List:	Saccharomyces cerevisiae (all genes in database)
Test Type:	FISHER
Correction:	FDR
GO biological process complete	Saccharomyces cerevisiae - REFLIST (6050)	upload_1 (263)	upload_1 (expected)	upload_1 (over/under)	upload_1 (fold Enrichment)	upload_1 (raw P-value)	upload_1 (FDR)
chaperone cofactor-dependent protein refolding (GO:0051085)	16	6	0.7	+	8.63	0.00021	0.0434
protein refolding (GO:0042026)	30	10	1.3	+	7.67	3.72e-06	0.00354
tricarboxylic acid cycle (GO:0006099)	31	10	1.35	+	7.42	4.74e-06	0.00376
oligosaccharide metabolic process (GO:0009311)	33	8	1.43	+	5.58	0.000235	0.0448
hexose metabolic process (GO:0019318)	52	12	2.26	+	5.31	1.01e-05	0.00436
monosaccharide metabolic process (GO:0005996)	62	13	2.7	+	4.82	1.06e-05	0.0042
carbohydrate metabolic process (GO:0005975)	222	36	9.65	+	3.73	7.86e-11	3.74e-07
carbohydrate catabolic process (GO:0016052)	83	13	3.61	+	3.6	0.000154	0.0349
protein folding (GO:0006457)	123	18	5.35	+	3.37	1.93e-05	0.00705
aerobic respiration (GO:0009060)	98	14	4.26	+	3.29	0.000206	0.0446
small molecule catabolic process (GO:0044282)	142	19	6.17	+	3.08	3.48e-05	0.011
generation of precursor metabolites and energy (GO:0006091)	175	23	7.61	+	3.02	6.69e-06	0.00398
energy derivation by oxidation of organic compounds (GO:0015980)	147	19	6.39	+	2.97	5.34e-05	0.0159
monocarboxylic acid metabolic process (GO:0032787)	154	18	6.69	+	2.69	0.000265	0.0486
small molecule metabolic process (GO:0044281)	735	59	31.95	+	1.85	6.01e-06	0.00409
organic substance catabolic process (GO:1901575)	709	52	30.82	+	1.69	0.000218	0.0433
cellular component organization or biogenesis (GO:0071840)	2166	64	94.16	-	0.68	0.000124	0.0294
nucleic acid metabolic process (GO:0090304)	1327	32	57.69	-	0.55	8.5e-05	0.0225
RNA metabolic process (GO:0016070)	986	18	42.86	-	0.42	9.5e-06	0.00452
gene expression (GO:0010467)	1009	17	43.86	-	0.39	2.03e-06	0.00323
ncRNA processing (GO:0034470)	409	3	17.78	-	0.17	3.25e-05	0.011
RNA processing (GO:0006396)	586	4	25.47	-	0.16	1.99e-07	0.000473
ribonucleoprotein complex biogenesis (GO:0022613)	480	3	20.87	-	0.14	2.26e-06	0.00269
rRNA metabolic process (GO:0016072)	339	2	14.74	-	0.14	7.38e-05	0.0207
ribosome biogenesis (GO:0042254)	397	2	17.26	-	0.12	7.25e-06	0.00383
rRNA processing (GO:0006364)	287	1	12.48	-	0.08	0.000106	0.0265
