## Supplemental Table 6 for "Truncated protein isoforms generate diversity of protein localization and function in yeast"

### Sheet: Strains
BrÜn strain number	Genotype
13	MATa wild-type
14	MATalpha wild-type
15	MATa/alpha wild-type
5805	MATa/a wild-type
7318	MATa/alpha YAP5-FLAG::KanMX
30782	MATa/alpha MOD5-3V5::KanMX
30516	MATa/alpha PEX32-3V5::KanMX
21546	MATa/alpha PUS1-3V5::KanMX
30089	MATa/alpha SAS4-3V5::KanMX
30091	MATa/alpha SSP1-3V5::KanMX
30781	MATa/alpha YCK1-3V5::KanMX
30092	MATa/alpha TPO1-3V5::KanMX
30783	MATa/alpha PRP4-3V5::KanMX
30778	MATa/alpha GLK1-3V5::KanMX
30780	MATa/alpha ARI1-3V5::KanMX
30779	MATa/alpha RTT105-3V5::KanMX
30090	MATa/alpha SIW14-3V5::KanMX
32012	MATa/alpha his3::PUS1-3V5::Hyg; pus1::KanMX
32013	MATa/alpha his3::PUS1-M1I-3V5::Hyg; pus1::KanMX
32014	MATa/alpha his3::PUS1-M436I-3V5::Hyg; pus1::KanMX
32527	MATa/alpha his3::YAP5-FLAG::HIS3; yap5::KanMX
32528	MATa/alpha his3::YAP5-M1I-FLAG::HIS3; yap5::KanMX
32529	MATa/alpha his3::YAP5-M152I-FLAG::HIS3; yap5::KanMX
33093	MATa/alpha YCK1-3V5::KanMX; pdr5::KanMX
33092	MATa/alpha SAS4-3V5::KanMX; pdr5::KanMX
33090	MATa/alpha MOD5-3V5::KanMX; pdr5::KanMX
33089	MATa/alpha TPO1-3V5::KanMX; pdr5::KanMX
33091	MATa/alpha PRP4-3V5::KanMX; pdr5::KanMX
36451	MATa/alpha ARI1-3V5::KanMX; pdr5::KanMX
36450	MATa/alpha RTT105-3V5::KanMX; pdr5::KanMX
33088	MATa/alpha SIW14-3V5::KanMX; pdr5::KanMX
36736	MATa/alpha his3::pTetO7.1-altPus1-3V5::HIS3; ura3::pRNR2-TetR-Tup1, pTetO7.1-TetR::URA3
36735	MATa/alpha his3::pTetO7.1-altPus1-3V5::HIS3; ura3::pRNR2-TetR-Tup1, pTetO7.1-TetR::URA3; pus1::KanMX
34438	MATa/alpha trp1::BNA3-GFP::TRP1; CIT1-mCardinal::HIS3MX6
34439	MATa/alpha trp1::BNA3-M1I-GFP::TRP1; CIT1-mCardinal::HIS3MX6
34440	MATa/alpha trp1::BNA3-M13I-GFP::TRP1; CIT1-mCardinal::HIS3MX6
34397	MATa/alpha trp1::REX2-GFP::TRP1; HTB1-mCherry-HISMX6; 2micron_plasmid_KanMX_pGPD1-Su9-BFP
34398	MATa/alpha trp1::REX2-M1I-GFP::TRP1; HTB1-mCherry-HISMX6; 2micron_plasmid_KanMX_pGPD1-Su9-BFP
34399	MATa/alpha trp1::REX2-M41I-GFP::TRP1; HTB1-mCherry-HISMX6; 2micron_plasmid_KanMX_pGPD1-Su9-BFP
34400	MATa/alpha trp1::GRX2-GFP::TRP1; his3:pAro10-mCherry-HDEL::HIS3; 2micron_plasmid_KanMX_pGPD1-Su9-BFP
34401	MATa/alpha trp1::GRX2-M1I-M35I-GFP::TRP1; his3:pAro10-mCherry-HDEL::HIS3; 2micron_plasmid_KanMX_pGPD1-Su9-BFP
34402	MATa/alpha trp1::GRX2-M1I-L19L(TTG>TTA)-GFP::TRP1; his3:pAro10-mCherry-HDEL::HIS3; 2micron_plasmid_KanMX_pGPD1-Su9-BFP
34403	MATa/alpha trp1::GRX2-M35I-L19L(TTG>TTA)-GFP::TRP1; his3:pAro10-mCherry-HDEL::HIS3; 2micron_plasmid_KanMX_pGPD1-Su9-BFP
33931	MATa/alpha his3::ATH1-mCherry::HIS3; SUC2-GFP::LEU
33932	MATa/alpha his3::ATH1-M1I-mCherry::HIS3; SUC2-GFP::LEU
33935	MATa/alpha his3::ATH1-M55I-M56I-mCherry::HIS3; SUC2-GFP::LEU

### Sheet: Plasmids
BrÜn plasmid number	Description
81	Pringle tagging plasmid for adding C-terminal 3V5 tag
166	Pringle tagging plasmid for adding C-terminal FLAG tag
2467	Single integration vector, pTetO7.1-altPus1-3V5::HIS3
2195	Single integration vector, BNA3-GFP::TRP1
2249	Single integration vector, BNA3-M1I-GFP::TRP1
2250	Single integration vector, BNA3-M13I-GFP::TRP1
2226	Single integration vector, REX2-GFP::TRP1
2270	Single integration vector, REX2-M1I-GFP::TRP1
2271	Single integration vector, REX2-M41I-GFP::TRP1
2158	Single integration vector, GRX2-GFP::TRP1
2316	Single integration vector, GRX2-M1I-M35I-GFP::TRP1
2317	Single integration vector, GRX2-M1I-L19L(TTG>TTA)-GFP::TRP1
2318	Single integration vector, GRX2-M35I-L19L(TTG>TTA)-GFP::TRP1
2221	Single integration vector, ATH1-mCherry::HIS3
2285	Single integration vector, ATH1-M1I-mCherry::HIS3
2288	Single integration vector, ATH1-M55I-M56I-mCherry::HIS3
